# Differential Regulation of APOE4-Mediated Astrocytic Lipid Metabolism by BMP Signaling Exacerbates Alzheimer’s Disease Pathologies in Neurons

**DOI:** 10.64898/2025.12.14.694212

**Authors:** Anne K. Linden, Amira Affaneh, Aimee Aylward, Yvette Wong, John A. Kessler, Chian-Yu Peng

## Abstract

The two greatest risk factors for Alzheimer’s Disease (AD) are aging and Apolipoprotein E4 (APOE4) polymorphism, yet how these factors interact remain unclear. In this study, we investigate how bone morphogenetic protein (BMP) signaling, which increases with age, contributes to APOE4-induced lipid metabolic dysfunctions using induced-pluripotent stem cell (iPSC)-derived astrocytes and cocultured neurons. Surprisingly, BMP signaling differentially altered lipid droplet formation, cholesterol synthesis and breakdown, and fatty acid-oxidation in APOE4 compared to APOE3 astrocytes, and increased secretion of oxidized LDL (oxLDL). Furthermore, neurons cocultured with BMP4-treated APOE4 astrocytes showed altered transcriptomic profiles based on scRNA-seq as well as increased tau phosphorylation (p-tau). oxLDL treatment similarly increased p-tau and reduced neuronal survival. Conversely, lipid uptake inhibition in neurons rescued the BMP4/APOE4 astrocyte-induced neuronal phenotype. These data demonstrate key interactions between APOE4 and aging-associated molecular signaling in AD pathogenesis and establish a causal linkage between astrocytic lipid metabolism and neuronal tau hyperphosphorylation.
