## Supplementary material for "Differential Regulation of APOE4-Mediated Astrocytic Lipid Metabolism by BMP Signaling Exacerbates Alzheimer’s Disease Pathologies in Neurons": Table S2

### Sheet: E3iN Veh enriched DEGs
gene	p_val	avg_log2FC	pct.1	pct.2	p_val_adj
LMO1	7.7092e-37	0.76222	0.285	0.197	3.50345e-32
FAM131C	1.57482e-54	0.682833	0.446	0.33	7.15679e-50
RPS10	8.89204e-106	0.67862	0.635	0.491	4.04099e-101
SERPINI2	3.11344e-27	0.677507	0.265	0.19	1.4149e-22
RHOC	4.66626e-43	0.65305	0.458	0.365	2.12058e-38
UNC5B-AS1	3.36566e-22	0.647707	0.337	0.269	1.52952e-17
TRH	9.2442e-22	0.633007	0.365	0.299	4.20103e-17
HOMER3	2.68218e-29	0.601231	0.324	0.244	1.21892e-24
CRABP2	3.61614e-27	0.597851	0.391	0.315	1.64335e-22
HYI	1.15313e-17	0.585287	0.256	0.199	5.24038e-13

### Sheet: E3iN BMP enriched DEGs
gene	p_val	avg_log2FC	pct.1	pct.2	p_val_adj
ID3	0	-2.76619	0.155	0.598	0
SMAD9	1.9961e-271	-2.58593	0.069	0.305	9.07126e-267
ID1	0	-2.16831	0.375	0.801	0
BAMBI	2.17064e-215	-1.7604	0.154	0.388	9.86448e-211
SAMD11	0	-1.47003	0.528	0.798	0
MTRNR2L12	0	-1.3855	0.41	0.705	0
CNTN5	5.14118e-265	-1.36041	0.514	0.741	2.33641e-260
SPATA6L	1.37656e-83	-1.34216	0.137	0.269	6.25579e-79
ADGRG2	6.81794e-75	-1.29482	0.144	0.268	3.09841e-70
ID2	1.68211e-248	-1.18581	0.436	0.672	7.64434e-244
LIMCH1	0	-1.17428	0.618	0.796	0
GALNTL6	9.14116e-73	-1.16086	0.16	0.286	4.1542e-68
SSTR2	1.06937e-49	-1.07262	0.158	0.26	4.85976e-45
SMAD7	5.65786e-74	-1.01435	0.151	0.28	2.57121e-69
NPTX1	2.05948e-89	-0.996115	0.245	0.399	9.35932e-85
PDZD7	5.95769e-94	-0.994807	0.239	0.397	2.70747e-89
RASSF5	1.26088e-71	-0.99127	0.196	0.329	5.73008e-67
MT-ATP8	1.6633e-122	-0.923263	0.268	0.459	7.55887e-118
HEY1	4.42573e-80	-0.920735	0.227	0.375	2.01127e-75
PUS7	2.69161e-65	-0.916108	0.176	0.301	1.2232e-60
CUX2	1.67184e-122	-0.909779	0.416	0.594	7.59767e-118
RBMS3	1.68947e-185	-0.894878	0.498	0.705	7.67778e-181
GSE1	1.41322e-107	-0.89404	0.363	0.53	6.42236e-103
LUZP2	7.25325e-150	-0.887051	0.518	0.7	3.29624e-145
XYLT1	8.18754e-54	-0.883154	0.222	0.34	3.72083e-49
PHACTR2	7.70016e-59	-0.865184	0.167	0.282	3.49934e-54
MT-ND3	0	-0.857129	0.87	0.923	0
MAPK4	6.23611e-48	-0.812651	0.194	0.3	2.834e-43
CXXC5	9.02661e-180	-0.79723	0.765	0.814	4.10214e-175
LINC01473	1.61137e-50	-0.776467	0.313	0.428	7.32286e-46
ZNF620	1.69597e-59	-0.770102	0.187	0.31	7.70734e-55
ETV6	1.66239e-38	-0.766854	0.169	0.26	7.55472e-34
MPHOSPH10	7.51951e-72	-0.759991	0.448	0.574	3.41724e-67
AFF2	3.7688e-97	-0.750484	0.317	0.49	1.71273e-92
MTRNR2L8	5.25824e-79	-0.744768	0.155	0.295	2.38961e-74
BLMH	3.68628e-75	-0.739929	0.291	0.436	1.67523e-70
DOK6	2.88176e-177	-0.738442	0.722	0.828	1.30962e-172
FMN1	3.89124e-35	-0.73566	0.182	0.27	1.76838e-30
CRTAC1	1.4663e-25	-0.727122	0.218	0.293	6.66359e-21
FAT3	1.04843e-100	-0.724366	0.686	0.774	4.76457e-96
LGI2	5.35244e-103	-0.724358	0.559	0.685	2.43242e-98
ZC3H12B	6.87801e-44	-0.718448	0.205	0.31	3.12571e-39
IL17D	1.794e-51	-0.71369	0.256	0.377	8.15283e-47
MT-ND1	0	-0.707571	0.909	0.93	0
CUX1	6.11545e-95	-0.699506	0.558	0.695	2.77916e-90
FAM135B	3.36878e-39	-0.690611	0.231	0.33	1.53094e-34
FAM163A	6.96107e-30	-0.688837	0.18	0.26	3.16346e-25
MT-ND4L	5.42549e-146	-0.673585	0.681	0.789	2.46561e-141
METRNL	3.44404e-55	-0.672603	0.311	0.435	1.56515e-50
UBE2M	7.42198e-100	-0.659027	0.48	0.63	3.37292e-95
PLXNA2	2.23238e-46	-0.654238	0.265	0.378	1.01451e-41
HIST1H4C	1.71478e-77	-0.647564	0.535	0.664	7.79283e-73
ADARB2	2.51552e-34	-0.636083	0.287	0.38	1.14318e-29
PBX3	4.09133e-39	-0.635878	0.387	0.483	1.8593e-34
AC068279.2	1.49103e-35	-0.63059	0.268	0.363	6.776e-31
CACNA1C	1.03192e-82	-0.627562	0.668	0.764	4.68956e-78
TMEM132D	3.39305e-59	-0.626657	0.512	0.61	1.54197e-54
RYR2	4.26516e-14	-0.622495	0.241	0.296	1.9383e-09
LIN7A	2.87096e-49	-0.618991	0.282	0.401	1.30471e-44
GRID2	1.15472e-30	-0.613639	0.302	0.39	5.24761e-26
CNTN4	2.05045e-86	-0.613188	0.74	0.798	9.31829e-82
UBE2QL1	1.13104e-57	-0.61196	0.326	0.46	5.14001e-53
ZNF423	9.45175e-22	-0.606786	0.185	0.253	4.29535e-17
SEZ6	4.07785e-45	-0.603826	0.285	0.398	1.85318e-40
RHBDL3	1.79243e-28	-0.587549	0.241	0.327	8.1457e-24

### Sheet: E3iN Veh enriched pathways
No enriched pathways

### Sheet: E3iN BMP enriched pathways
Term	Overlap	P-value	Adjusted P-value	Old P-value	Old Adjusted P-value	Odds Ratio	Combined Score	Genes	Adj. p value < 0.05
ID Signaling WP53	3/16	1.78007e-05	0.00115854	0	0	74.1514	810.94	ID2;ID1;ID3
TGF Beta Receptor Signaling WP560	4/54	2.84358e-05	0.00115854	0	0	26.0787	272.988	BAMBI;SMAD9;ZNF423;SMAD7
TGF Beta Receptor Signaling In Skeletal Dysplasias WP4816	4/58	3.77786e-05	0.00115854	0	0	24.1421	245.857	BAMBI;SMAD9;ZNF423;SMAD7
miR 517 Relationship With ARCN1 And USP1 WP3596	2/5	0.000103347	0.00237699	0	0	210.921	1935.71	ID2;ID1
Hfe Effect On Hepcidin Production WP3924	2/7	0.000216121	0.00397662	0	0	126.54	1067.95	ID1;SMAD7
Neurogenesis Regulation In The Olfactory Epithelium WP5265	3/57	0.000845756	0.0129683	0	0	17.8145	126.043	HEY1;ID2;ID1
Differentiation Of White And Brown Adipocyte WP2895	2/25	0.00297318	0.039076	0	0	27.4838	159.904	SMAD9;ZNF423
Embryonic Stem Cell Pluripotency Pathways WP3931	3/117	0.00654804	0.0685242	0	0	8.41299	42.3055	SMAD9;MAPK4;SMAD7
Osteoblast Differentiation And Related Diseases WP4787	3/118	0.00670345	0.0685242	0	0	8.33941	41.7399	HEY1;SMAD9;MAPK4
miRNA Targeting Cancer Growth And Vascularization Glioblastoma WP3593	1/7	0.0225326	0.202193	0	0	51.8984	196.84	HEY1
Arrhythmogenic Right Ventricular Cardiomyopathy WP2118	2/74	0.0241752	0.202193	0	0	8.75794	32.6008	RYR2;CACNA1C
Development Of Pulmonary Dendritic Cells And Macrophage Subsets WP3892	1/13	0.0414478	0.272372	0	0	25.9414	82.5798	ID2
Cell Type Dependent Selectivity Of CCK2R Signaling WP3679	1/13	0.0414478	0.272372	0	0	25.9414	82.5798	RYR2
BMP2 WNT4 FOXO1 Pathway Primary Endometrial Stromal Cell Diff WP3876	1/13	0.0414478	0.272372	0	0	25.9414	82.5798	SMAD9
TGF Beta In Thyroid Cells For Epithelial Mesenchymal Transition WP3859	1/17	0.0538573	0.288914	0	0	19.4521	56.8278	ID1
miR 509 3P Alteration Of YAP1 ECM Axis WP3967	1/17	0.0538573	0.288914	0	0	19.4521	56.8278	PBX3
Proteoglycan Biosynthesis WP4784	1/18	0.0569349	0.288914	0	0	18.307	52.465	XYLT1
Spinal Cord Injury WP2431	2/119	0.0572873	0.288914	0	0	5.37729	15.3773	PLXNA2;XYLT1
Cell Differentiation Expanded Index WP2023	1/20	0.0630605	0.288914	0	0	16.3783	45.264	ID2
Hematopoietic SC Gene Regulation By GABP Alpha Beta Complex WP3657	1/20	0.0630605	0.288914	0	0	16.3783	45.264	ETV6
TGF Beta Signaling Pathway WP366	2/132	0.0686987	0.288914	0	0	4.83639	12.952	MAPK4;SMAD7
GPCRs Class B Secretin Like WP334	1/24	0.0751944	0.288914	0	0	13.5272	35.004	ADGRG2
S1P Receptor Signal Transduction WP26	1/25	0.0782036	0.288914	0	0	12.9629	33.0351	MAPK4
Growth Factors And Hormones In Beta Cell Proliferation WP5385	1/26	0.0812032	0.288914	0	0	12.4437	31.2438	SMAD7
Canonical And Non Canonical Notch Signaling WP3845	1/27	0.0841932	0.288914	0	0	11.9645	29.608	HEY1
Calcium Regulation In Cardiac Cells WP536	2/151	0.0865751	0.288914	0	0	4.21562	10.3145	RYR2;CACNA1C
Sudden Infant Death Syndrome SIDS Susceptibility Pathways WP706	2/157	0.0924842	0.288914	0	0	4.0512	9.64477	RYR2;SSTR2
Epithelial To Mesenchymal Transition In Colorectal Cancer WP4239	2/160	0.0954823	0.288914	0	0	3.97368	9.33343	ID2;ID1
IL17 Signaling WP2112	1/32	0.0989999	0.288914	0	0	10.0323	23.201	IL17D
Development And Heterogeneity Of The ILC Family WP3893	1/32	0.0989999	0.288914	0	0	10.0323	23.201	ID2
White Fat Cell Differentiation WP4149	1/32	0.0989999	0.288914	0	0	10.0323	23.201	ZNF423
Disruption Of Postsynaptic Signaling By CNV WP4875	1/33	0.101933	0.288914	0	0	9.71826	22.1911	RYR2
Leukocyte Intrinsic Hippo Pathway Functions WP4542	1/34	0.104856	0.288914	0	0	9.4233	21.2511	RASSF5
Vitamin D Sensitive Calcium Signaling In Depression WP4698	1/36	0.110675	0.288914	0	0	8.88393	19.5549	CACNA1C
Neovascularization Processes WP4331	1/37	0.113571	0.288914	0	0	8.63672	18.7877	SMAD9
Genetic Causes Of Porto Sinusoidal Vascular Disease WP5269	1/37	0.113571	0.288914	0	0	8.63672	18.7877	CXXC5
ADHD And Autism ASD Pathways WP5420	3/370	0.119133	0.288914	0	0	2.57994	5.48886	CNTN5;CACNA1C;CNTN4
Immune Infiltration In Pancreatic Cancer WP5285	1/39	0.119334	0.288914	0	0	8.18133	17.3921	IL17D
Glycosaminoglycan Synthesis In Fibroblasts WP5395	1/41	0.12506	0.290486	0	0	7.77148	16.1566	XYLT1
Splicing Factor NOVA Regulated Synaptic Proteins WP4148	1/42	0.12791	0.290486	0	0	7.58155	15.5909	MAPK4
Fibrin Complement Receptor 3 Signaling WP4136	1/43	0.13075	0.290486	0	0	7.40067	15.0564	RASSF5
Heart Development WP1591	1/44	0.133581	0.290486	0	0	7.2282	14.5507	HEY1
15Q25 Copy Number Variation WP5408	1/45	0.136403	0.290486	0	0	7.06357	14.0716	RYR2
Circadian Rhythm Genes WP3594	2/201	0.138928	0.290486	0	0	3.14844	6.21438	ID2;ID3
Exercise Induced Circadian Regulation WP410	1/48	0.144815	0.296067	0	0	6.6117	12.7758	ETV6
Synaptic Signaling Associated With Autism Spectrum Disorder WP4539	1/50	0.150378	0.297885	0	0	6.3412	12.014	CACNA1C
Oxysterols Derived From Cholesterol WP4545	1/51	0.153147	0.297885	0	0	6.21406	11.6598	IL17D
Apoptosis Related Network Due To Altered Notch3 Ovarian Cancer WP2864	1/53	0.158656	0.297885	0	0	5.97446	10.9991	SMAD7
NRP1 Triggered Signaling In Pancreatic Cancer WP5144	1/53	0.158656	0.297885	0	0	5.97446	10.9991	PLXNA2
10Q11 21Q11 23 Copy Number Variation Syndrome WP5352	1/60	0.177664	0.326902	0	0	5.26377	9.09507	SMAD9
Lung Fibrosis WP3624	1/63	0.18568	0.334952	0	0	5.00832	8.43265	SMAD7
Peptide GPCRs WP24	1/72	0.20927	0.36326	0	0	4.37148	6.83757	SSTR2
Non Small Cell Lung Cancer WP4255	1/72	0.20927	0.36326	0	0	4.37148	6.83757	RASSF5
Joubert Syndrome WP4656	1/76	0.219537	0.374025	0	0	4.1375	6.27343	ZNF423
Regulatory Circuits Of STAT3 Signaling WP4538	1/78	0.224621	0.375729	0	0	4.02963	6.01761	MAPK4
Clock Controlled Autophagy In Bone Metabolism WP5205	1/80	0.229672	0.377319	0	0	3.92722	5.77733	SMAD9
MicroRNAs In Cardiomyocyte Hypertrophy WP1544	1/83	0.237189	0.38018	0	0	3.78296	5.4433	MAPK4
Polycystic Kidney Disease Pathway WP2571	1/84	0.239678	0.38018	0	0	3.7372	5.33843	SSTR2
Hair Follicle Development Cytodifferentiation Stage 3 Of 3 WP2840	1/87	0.247099	0.385307	0	0	3.60629	5.04147	CUX1
GPCRs Other WP117	1/91	0.256882	0.391088	0	0	3.44531	4.68265	SSTR2
B Cell Receptor Signaling WP23	1/92	0.259308	0.391088	0	0	3.40728	4.59893	MAPK4
Neural Crest Differentiation WP2064	1/101	0.280796	0.407021	0	0	3.09922	3.9364	ID1
Integrin Mediated Cell Adhesion WP185	1/101	0.280796	0.407021	0	0	3.09922	3.9364	MAPK4
1P36 Copy Number Variation Syndrome WP5345	1/102	0.283145	0.407021	0	0	3.06838	3.87167	SAMD11
Macrophage Stimulating Protein MSP Signaling WP5353	1/108	0.297083	0.420487	0	0	2.89544	3.51433	SMAD9
HDAC6 Interactions In The Central Nervous System WP5426	1/112	0.306226	0.426861	0	0	2.79054	3.30241	SMAD7
Overview Of Proinflammatory And Profibrotic Mediators WP5095	1/129	0.343796	0.460282	0	0	2.41785	2.58155	IL17D
Adipogenesis WP236	1/131	0.348082	0.460282	0	0	2.38041	2.51208	ID3
Angiopoietin Like Protein 8 Regulatory Pathway WP3915	1/132	0.350215	0.460282	0	0	2.36212	2.47835	MAPK4
Cell Lineage Map For Neuronal Differentiation WP5417	1/132	0.350215	0.460282	0	0	2.36212	2.47835	LIN7A
Ectoderm Differentiation WP2858	1/138	0.362868	0.46256	0	0	2.25798	2.28896	PLXNA2
Endoderm Differentiation WP2853	1/140	0.367031	0.46256	0	0	2.22527	2.23041	PBX3
Neuroinflammation And Glutamatergic Signaling WP5083	1/140	0.367031	0.46256	0	0	2.22527	2.23041	SMAD7
Mesodermal Commitment Pathway WP2857	1/145	0.377323	0.468302	0	0	2.14746	2.09303	PBX3
Regulation Of Actin Cytoskeleton WP51	1/150	0.38745	0.468302	0	0	2.07487	1.96733	MAPK4
Breast Cancer Pathway WP4262	1/154	0.395434	0.468302	0	0	2.02022	1.8743	HEY1
Nonalcoholic Fatty Liver Disease WP4396	1/154	0.395434	0.468302	0	0	2.02022	1.8743	SMAD7
Myometrial Relaxation And Contraction Pathways WP289	1/156	0.399388	0.468302	0	0	1.99395	1.83009	RYR2
EGF EGFR Signaling WP437	1/159	0.405271	0.468302	0	0	1.9558	1.76647	MAPK4
Insulin Signaling WP481	1/160	0.407219	0.468302	0	0	1.9434	1.74595	MAPK4
Primary Ovarian Insufficiency WP5316	1/170	0.42636	0.484261	0	0	1.82748	1.55787	AFF2
Ras Signaling WP4223	1/184	0.452139	0.49913	0	0	1.68648	1.33866	RASSF5
Ciliopathies WP4803	1/184	0.452139	0.49913	0	0	1.68648	1.33866	ZNF423
Vitamin D Receptor Pathway WP2877	1/186	0.455728	0.49913	0	0	1.66807	1.31087	ID1
Cancer Pathways WP5434	2/507	0.493317	0.533943	0	0	1.22144	0.863071	HEY1;RASSF5
MAPK Signaling WP382	1/246	0.553249	0.581123	0	0	1.25574	0.743332	CACNA1C
Network Map Of SARS CoV 2 Signaling WP5115	1/254	0.564877	0.581123	0	0	1.21554	0.694252	NPTX1
Cytokine Cytokine Receptor Interaction WP5473	1/255	0.566309	0.581123	0	0	1.21069	0.688418	IL17D
GPCRs Class A Rhodopsin Like WP455	1/259	0.571992	0.581123	0	0	1.19168	0.665708	SSTR2
Alzheimer 39 S Disease WP5124	1/261	0.574806	0.581123	0	0	1.18239	0.654717	CACNA1C
Alzheimer 39 S Disease And miRNA Effects WP2059	1/261	0.574806	0.581123	0	0	1.18239	0.654717	CACNA1C
Pleural Mesothelioma WP5087	1/437	0.762674	0.762674	0	0	0.698789	0.189319	RASSF5
